# Toolkits for detailed and high-throughput interrogation of synapses in *C. elegans*

**DOI:** 10.1101/2023.09.12.557402

**Authors:** Maryam Majeed, Haejun Han, Keren Zhang, Wen Xi Cao, Chien-Po Liao, Oliver Hobert, Hang Lu

## Abstract

Visualizing synaptic connectivity has traditionally relied on time-consuming electron microscopy-based imaging approaches. To scale the analysis of synaptic connectivity, fluorescent protein-based techniques have been established, ranging from the labeling of specific pre- or postsynaptic components of chemical or electrical synapses to transsynaptic proximity labeling technology such as GRASP and iBLINC. In this paper, we describe WormPsyQi, a generalizable image analysis pipeline that automatically quantifies synaptically localized fluorescent signals in a high-throughput and robust manner, with reduced human bias. We also present a resource of 30 transgenic strains that label chemical or electrical synapses throughout the nervous system of the nematode *C. elegans*, using CLA-1, RAB-3, GRASP (chemical synapses), or innexin (electrical synapse) reporters. We show that WormPsyQi captures synaptic structures in spite of substantial heterogeneity in neurite morphology, fluorescence signal, and imaging parameters. We use these toolkits to quantify multiple obvious and subtle features of synapses - such as number, size, intensity, and spatial distribution of synapses - in datasets spanning various regions of the nervous system, developmental stages, and sexes. Although the pipeline is described in the context of synapses, it may be utilized for other ‘punctate’ signals, such as fluorescently-tagged neurotransmitter receptors and cell adhesion molecules, as well as proteins in other subcellular contexts. By overcoming constraints on time, sample size, cell morphology, and phenotypic space, this work represents a powerful resource for further analysis of synapse biology in *C. elegans*.
