## Supplementary material for "Toolkits for detailed and high-throughput interrogation of synapses in *C. elegans*": Table S1

### Sheet: Sheet1
SUPPLEMENTAL TABLE 1: Strains analyzed using WormPsyQi
Strain analyzed	Neuron(s)	Reporter type	WormPsyQi mode	Sex	Stage	Region studied	Genotype
OH17170	PHB>AVA	GRASP	GRASP (sparse)	M, H	L1, L4	Tail	otIs839[flp-18::NLG-1::GFP11; gpa-6::NLG-1::GFP1-10; flp-18::mCherry; nlp-1::mCherry; pBS]; him-5(e1490)
OH13577	PHB>AVG	GRASP	GRASP (sparse)	M, H	Ad	Tail	otIs614[inx-18p::NLG-1::GFP11; gpa-6::NLG-1::GFP1-10; nlp-1::mCherry; inx-18::mCherry; rol-6 (pRF4)]; him-5(e1490)
OH14590	ADL>AVA	GRASP	GRASP (sparse)	M, H	Ad	Nerve ring	otEx6829[sri-9::NLG1::spGFP1-10; flp-18::NLG1::spGFP11; sri-9::mCherry; flp-18::mCherry; rol-6 (pRF4)]; him-5(e1490)
OH15034	ASK>AIA	GRASP	GRASP (dense)	H	L1, L4	Nerve ring	otIs653[srg8p::mCherry; cho1p::mCherry; srg8p::NLG1::spGFP1-10; cho1p::NLG1::spGFP11]
OH16263	ADL>AIA	GRASP	Custom or GRASP (sparse), mask	H	Ad	Nerve ring	otEx7457[sri-9::mCherry; sri-9::NLG1::spGFP1-10; cho-1::mCherry; cho-1::NLG1::spGFP11; unc-122p::gfp]
OH17494	SAA>AVA	GRASP	Custom, no mask, watershed	H	Ad	Nerve ring	otEx7811[flp7p::tagRFP; flp-18p::tagRFP; flp-7p::NLG1::spGFP1-10; flp-18p::NLG1::spGFP11]; him-5 (e1490)
OH17492	AIB>SAA	GRASP	Custom, no mask, watershed	H	L1, L4	Nerve ring	otEx7809[flp7p::tagRFP; inx-1::tagRFP(pAB004); flp-7p::NLG1::spGFP1-10; inx-1p::NLG1::spGFP11(pAB048)]; him-5(e1490)
OH17224	BDU>HSN	GRASP	GRASP (sparse)	H	Ad	Nerve ring	otEx7760[cat-4p::mCherry; zig-3p::mCherry; zig-3p::NLG1::spGFP1-10; cat-4p::NLG1::spGFP11; inx6-p18::tagrfp]
OH18341	AIB	GFP::CLA-1(S)	CLA-1	H	Ad	Nerve ring	otEx8023[npr-9p::tagRFP]; otIs886[inx-1p::GFP::CLA-1]
OH18145	PHB	GFP::CLA-1(S)	CLA-1	H	Ad	Tail	otIs883[srab-20p::GFP::CLA-1]
OH15881	IL1	GFP::CLA-1(S)	CLA-1	H	Ad	Nerve ring	otEx7363[flp-3::mCherry; flp-3::GFP::CLA-1; unc-122::gfp]
OH18559	RIB	GFP::CLA-1(S)	CLA-1	H	L1	Nerve ring	otIs810[sto-3p::tagRFP; sto-3p::GFP::CLA-1]; him-5(e1490)
OH16387	I2	GFP::CLA-1(S)	CLA-1	H	L2, Ad	Pharynx	otEx7497[gur-3::GFP::CLA-1; gur-3::tagRFP; rol-6(pRF4); PBS]
OH16391	I1	GFP::CLA-1(S)	CLA-1	H	Ad	Pharynx	otEx7501[pdfr-1(m)::GFP::CLA-1; pdfr-1(m)::tagRFP; rol-6(pRF4); PBS]
OH16393	I5	GFP::CLA-1(S)	CLA-1	H	L2, Ad	Pharynx	otEx7503[unc-4::GFP::CLA-1; unc-4::tagRFP; rol-6(pRF4); PBS]
OH16395	MC	GFP::CLA-1(S)	CLA-1	H	L2, Ad	Pharynx	otEx7505[ceh-19::GFP::CLA-1; ceh-19::tagRFP; rol-6(pRF4); PBS]
OH16737	HSN	GFP::CLA-1(S)	CLA-1	H	Ad	Nerve ring	otIs788[cat-4p::mCherry; cat-4p::GFP::CLA-1; inx6p18::tagRFP]
OH16738	ASK	GFP::CLA-1(S)	CLA-1	H	L1, L4, Ad	Nerve ring	otIs789[srg-8p::tagRFP, srg-8::GFP::CLA-1, inx6p18::tagRFP]
OH16261	ASK	GFP::CLA-1(S)	CLA-1, no mask	H	L4	Nerve ring	otEx7455[srg-8p::mCherry; srg-8p::GFP::CLA-1; unc-122p::GFP]
OH16970	IL2	GFP::CLA-1(S)	CLA-1	H	Ad	Nerve ring	otIs815[klp-6p::mCherry; klp-6p::GFP::CLA-1]
OH17081	AFD	GFP::CLA-1(S)	CLA-1	H	L1, Ad	Nerve ring	otEx7716[gcy-8p::tagRFP; gcy-8p::GFP::CLA-1; inx18p::tagRFP; pBS]
OH16389	NSM	GFP::CLA-1(S)	CLA-1, no mask, watershed	H	L2, Ad	Pharynx	otEx7499[tph-1::GFP::CLA-1; mnm-2::tagRFP; rol-6(pRF4); PBS]
OH16700	Pan-pharyngeal	GFP::CLA-1(S)	CLA-1, watershed	H	Ad	Pharynx	otIs785[ceh-34p1::GFP::CLA-1; ceh-34p1::TagRFP, rol-6(pRF4)]
OH15565	PHA	RAB-3::BFP	RAB-3	H	L4	Tail	otIs702[srg-13p::RAB-3::BFP; srg-13p::gfp; ttx-3::mCherry]; him-5 (e1490)
OH15371	SAA	RAB-3::GFP	RAB-3, no mask	H	L4	Nerve ring	otIs682[flp-7p::RAB-3::GFP::unc-10_3'UTR; unc-122::GFP]
OH13518	M3	GFP::RAB-3	RAB-3, no mask	H	L2, Ad	Pharynx	otIs602[mnm-2::egfp::rab-3; ttx-3::mCherry]
OH13517	MC	GFP::RAB-3	RAB-3, no mask	H	L2, Ad	Pharynx	otIs601[ceh-19::egfp::rab-3; ttx-3::mCherry]
OH13513	M4	GFP::RAB-3	RAB-3, no mask, watershed	H	L2, Ad	Pharynx	otIs597[ser-7::egfp::rab-3; ttx-3::mCherry]
OH15538	ASK	RAB-3::GFP	RAB-3	H	L4	Nerve ring	otEx7231[srg8p::rab3::gfp; srg8p::mCherry; pBS]; him-5(e1490)
OH14526	-	Innexin CRISPR	CLA-1, no mask	H	Ad	Nerve ring	ot866 [che-7::TAGRFP]; ot805 [inx-6::GFP]
OH14099	PHA>AVG	iBlinc	GRASP (sparse)	M, H	Ad	Tail	otIs630[srg-13::BirA::nrx-1; inx-18p::AP::nlg-1; inx-18p::wcherry; rol-6(pRF4)]; him-5(e1490)
OH13693	LUA>AVG	iBlinc	GRASP (dense)	M	L2	Tail	otEx6344[eat-4p9::BirA::nrx-1, inx-18p::AP::nlg-1, unc-122::streptavidin::2xsfGFP), eat-4p9::mCherry, inx-18p::mCherry, rol-6(pRF4)]; him-5(e1490)
