## Supplementary material for "Toolkits for detailed and high-throughput interrogation of synapses in *C. elegans*": Table S2

### Sheet: Cloning & constructs
Promoter	Length	Neuron(s)	Primer_F (5' -> 3')	Primer_R (5' -> 3')	Cloning	Constructs
srg-8prom	1998bp	ASK	TGCATGCCTGCAGGTCGACTTTGGGAAACTCACCATTTC	TGGCCAATCCCGGGGATCCTTTTGCTTGATTTGTATAAGATAC	(see Leyva-Díaz and Hobert, 2023)	srg-8p::tagRFP (pMM21)
					(see Leyva-Díaz and Hobert, 2023)	srg-8p::mCherry (pMM02)
					(see Leyva-Díaz and Hobert, 2023)	srg-8p::NLG-1::spGFP1-10 (pMM14)
					SphI, XmaI-digested and subcloned into RAB-3::GFP plasmid	srg-8p::RAB-3::GFP (pMM04)
					SphI, XmaI-digested and subcloned into GFP::CLA-1 plasmid	srg-8p::GFP::CLA-1 (pMM22)
klp-6prom	860bp	IL2	CGCGAAGCTTCGTTTTGGAGTTTGCTACG	CCGGCGCGCCTATTCTGAAAAGTTCAACTAATAAATTTAG	AscI, HindIII subcloning into GFP::CLA-1 plasmid (PK065)	klp-6p::GFP::CLA-1
			AAATGAAATAAGCTTGCATGCGTTTTGGAGTTTGCTAC	AGAGTCGACCTGCAGGCATGTATTCTGAAAAGTTCAACTAATAAATTTAG	Gibson cloning into mCherry plasmid	klp-6p::mCherry (pMM06)
			TGCATGCCTGCAGGTCGACTCGTTTTGGAGTTTGCTAC	CTCTCCCTTGGAGACCATCTTATTCTGAAAAGTTCAACTAATAAATTTAG	Gibson cloning into tagRFP plasmid	klp-6::tagRFP
			GATTACGCCAAGCTTGCATGCCGTTTTGGAGTTTGCTACGATATTC	CTAGGTGAAAGTAGGATGAGACAGCTATTCTGAAAAGTTCAACTAATAAATTTAGAAC	RF cloning into NLG-1::spGFP11 plasmid	klp-6::NLG-1::spGFP11
flp-3prom	1542bp	IL1	CGCGGCATGCGTTCCGCATGGAATAATAGCC	CCCCCCCGGGGTGGTGGTTATGGTGGTG	SphI, XmaI-digested and subcloned into GFP::CLA-1 plasmid	flp-3p::GFP::CLA-1 (pMM32)
			AAATGAAATAAGCTTGCATGGTTCCGCATGGAATAATAGC	AGAGTCGACCTGCAGGCATGTGGTGGTTATGGTGGTGTTAC	Gibson cloning into mCherry plasmid	flp-3p::mCherry (pMM33)
cho-1prom	364bp	AIA, AIY, AIN	CAAATCCTTTCTTAAAACTTGTTTG (5' prom end)	ACGCCTACGTGGAAGACC (3' prom end)	(see Leyva-Díaz and Hobert, 2023)	cho-1p::mCherry (pMM07)
					(see Leyva-Díaz and Hobert, 2023)	cho-1p::NLG-1::spGFP11 (pMM08)
npr-9prom		AIB			(pAB004) (see Bhattacharya et al., 2019)	npr-9p::tagRFP (pAB004)
inx-1prom	790bp		GAATTCAAACGTTTCCTTGAG (5' prom end)	TTGTCCACAAAATCGTCGTCGA (3' prom end)		inx-1p::NLG1::spGFP11 (pAB048)
npr-9prom	1689bp		GCGGCATGCGACGAGAGAAGACTGTATTG	CCCCCCGGGTTCCCAGGAAGTAGCTCT	SphI, XmaI-digested and subcloned into GFP::CLA-1 plasmid	npr-9p::GFP::CLA-1
srab-20prom	1273bp	PHB	GCATGCGGCAATGAGCAAAGAATCCTTG	CCCGGGCTGGAACAATTAGCAATCGC	SphI, XmaI-digested and subcloned into GFP::CLA-1 plasmid	srab-20p::GFP::CLA-1
cat-4prom	330bp	HSN			(see Leyva-Díaz and Hobert, 2023)	cat-4p::GFP::CLA-1 (pMM13)
			GCGGCATGCGTGAGTGAAGGTCTATATCATTCC	CCCGGGAATGGATAGACTTCATCATCTTTTCCCAC	(see Leyva-Díaz and Hobert, 2023)	cat-4p::mCherry (pMM11)
			GATTACGCCAAGCTTGCATGGTGAGTGAAGGTCTATATC	TTGGCCAATCCCGGGGCATGAATGGATAGACTTCATCATC	Gibson cloning into SphI-digested NLG-1::spGFP11 plasmid	cat-4p::NLG-1::spGFP11 (pMM15)
zig-3prom	4.5kb	BDU, AIM	GGAGAAGCTCGCCAAGAAAC (5' prom end)	TTTTCCAAATGCAAAATATAGTTTAACAAAAGTAG (3' prom end)		zig-3p::mCherry (pKH120)
						zig-3p::NLG-1::spGFP1-10 (pKH123)
gcy-8prom	2kb	AFD	GCGGCATGCGAAATGTGTACCTCAAGCTGC	CCCCCCGGGTCGCATTTTGATGTGGAAAAGG	SphI, XmaI subcloning into tagRFP plasmid	gcy-8p::tagRFP (pMM66)
					SphI, XmaI-digested and subcloned into GFP::CLA-1 plasmid	gcy-8p::GFP::CLA-1 (pMM67)
sri-9prom	1.7kb	ADL			(Cook et al., 2019)	sri-9::mCherry (pEAB27)
					(Cook et al., 2019)	sri-9p::NLG-1::spGFP1-10 (pEAB31)
flp-7prom	234bp	SAA	GCGGCATGCACTGTTGCTTGGTCTTGTG	CCCCCCCGGGTTCTAAAAGTCTTTGAATGAAAACGAG	SphI, XmaI subcloning into NLG-1::spGFP1-10 plasmid	flp-7p::NLG-1::spGFP1-10
					(Berghoff et al., 2021)	flp-7p::tagRFP
flp-18prom	3117bp	AVA			(Oren-Suissa et al., 2016)	flp-18p::NLG-1::spGFP11
					(Oren-Suissa et al., 2016)	flp-18p::tagRFP
*underlined bases show gene-specific sequence

### Sheet: Injection details
Reporter	Injection details
otIs653	srg-8p::mCherry 20ng/ul, cho-1p::mCherry 20 ng/ul, srg-8p::NLG1::spGFP1-10 25ng/ul, cho-1p::NLG1::spGFP11 25ng/ul
otEx6829	sri-9::mCherry 30 ng/ul, sri-9p::NLG1::spGFP1-10 25ng/ul, cho-1p::mCherry, cho-1p::NLG1::spGFP11 25ng/ul, unc-122p::gfp 10ng/ul
otEx7811	flp-7p::tagRFP 30ng/ul, flp-18p::tagRFP 30ng/ul, flp-7p::NLG1::spGFP1-10 20ng/ul, flp-18p::NLG1::spGFP11 30ng/ul
otEx7809	flp-7p::tagRFP 30ng/ul, inx-1p::tagRFP 30 ng/ul, flp-7p::NLG1::spGFP1-10 25ng/ul, inx-1p::NLG1::spGFP11 25ng/ul
otEx7760	cat-4p::mCherry 30ng/ul, zig-3p::mCherry 30 ng/ul, zig-3p::NLG1::spGFP1-10 25ng/ul, cat-4p::NLG1::spGFP11 25ng/ul, inx-6p18::tagRFP 10ng/ul
otEx7363	flp-3p::mCherry 25 ng/ul, flp-3p::GFP::CLA-1(S) 7 ng/ul, unc-122p::GFP 20 ng/ul
otIs788	cat-4p::mCherry 30 ng/ul, cat-4p::GFP::CLA-1 5ng/ul, inx-6p18::tagRFP 10ng/ul
otIs789	srg-8p::tagRFP 40 ng/ul, srg-8p::GFP::CLA-1 5ng/ul, inx-6p18::tagRFP 10ng/ul
otEx7716	gcy-8p::tagRFP 50 ng/ul, gcy-8p::GFP::CLA-1 7ng/ul, pBS 30ng/ul, inx-6p18::tagRFP 10ng/ul
otEx7231	srg-8p::RAB-3::GFP 25ng/ul, srg-8p::mCherry 25ng/ul, pBS
