## Supplementary material for "Toolkits for detailed and high-throughput interrogation of synapses in *C. elegans*": Table S3

### Sheet: Sheet2
	IoU (%)	Pixel Accuracy (%)	Precision (%)	Recall (%)	# of Parameters	Inference Time (ms)*	Training time (h)
2D UNET	52.1±0.1	98.9±0.2	72.3±0.4	65.4±0.4	3.14M	38.5±0.2	0.415±0.034
2.5D UNET	56.4±0.2	99.0±0.2	73.6±0.2	70.9±0.5	4.93M	9.38±0.05	0.605±0.082
3D UNET	56.3±0.5	97.0±0.2	75.0±0.5	70.5±1.1	16.3M	22.8±0.1	3.52±0.23
